# Single-cell multiomic approaches define a gradual, spatially-regulated epigenetic and transcriptional transition from embryonic to adult neural stem cells

**DOI:** 10.64898/2026.02.06.704429

**Authors:** Beatrix S. Wang, Konstantina Karamboulas, Nareh Tahmasian, Daniel J. Dennis, David R. Kaplan, Freda D. Miller

## Abstract

Here, we ask how adult neural stem cells (NSCs) arise developmentally, focusing on murine cortical precursors that generate excitatory neurons embryonically and interneurons and glial cells postnatally. Using complementary single-cell spatial, transcriptomic, and epigenomic approaches, we show that postnatal NSC state acquisition involves a gradual transcriptional and epigenetic shift in the entire embryonic cortical precursor cell population and identify a distinct transition precursor state at E17/18 when both embryonic and the first postnatal progeny are being generated. Non-proliferative adult NSCs are also first seen at this transition timepoint, but they arise in a spatial domain distinct from that of the first postnatal progeny, indicating that NSC state acquisition is not a necessary prelude to the switch in cell genesis. These findings support a gradual epigenetically-continuous model for the transition from developing cortical precursors to NSCs and show that this is spatially separable from the transition to generating postnatal cell types.
