## Supplementary material for "Single-cell multiomic approaches define a gradual, spatially-regulated epigenetic and transcriptional transition from embryonic to adult neural stem cells": Table S3

### Sheet: Table S3
	Table S3. Transcription factor binding motifs differentially accessible between E14 cortical radial precursors and P6/7 cortical neural stem cells.
	(Related to Figures 4 and S4.) Shown are genes significantly differentially accessible between E14 cortical RPs and P6/7 cortical NSCs. The comparison was performed between the E14 and P6/7 timepoints in Figures 4A-4B. Genes were considered to be significantly enriched if the gene had a false discovery rate of less than 0.05 (FDR < 0.05). Included in the table is an “Index” column, in which a uni…
	Enriched in E14 RPs					Enriched in P6/7 NSCs
		Index	FDR	MeanDiff			Index	FDR	MeanDiff		Threshold:
	PROP1	PROP1_539	4.38399e-88	-8.24984		CTCF	CTCF_146	1.32114e-73	4.34332		FDR > 0.05
	OTP	OTP_436	4.38399e-88	-7.81007		SMARCC1	SMARCC1_843	2.94079e-70	3.23338
	ESX1	ESX1_444	4.38399e-88	-7.81007		FOS	FOS_104	9.11235e-65	2.95753		E14-enriched motifs of note
	SEBOX	SEBOX_397	4.38399e-88	-7.57061		NFIC	NFIC_724	1.23634e-62	2.62157		EP6/7-enriched motifs of note
	ALX3	ALX3_419	4.38399e-88	-7.52917		STAT3	STAT3_754	1.471e-67	2.35446
	LHX4	LHX4_454	4.38399e-88	-7.52917		STAT4	STAT4_759	1.19402e-66	2.3219
	HLX	HLX_518	4.38399e-88	-7.52917		NR1D1	NR1D1_844	5.17087e-66	2.27973
	EN1	EN1_563	4.38399e-88	-7.52917		NR1D2	NR1D2_845	5.17087e-66	2.27973
	LHX2	LHX2_393	4.70754e-88	-7.46885		FOXL1	FOXL1_380	8.4193e-70	2.20814
	LMX1A	LMX1A_456	4.38399e-88	-7.43629		RFX1	RFX1_708	9.36355e-45	2.14627
	LHX3	LHX3_459	4.38399e-88	-7.42095		RFX5	RFX5_704	2.55187e-54	2.09393
	HESX1	HESX1_523	4.70754e-88	-7.38557		STAT1	STAT1_757	1.08475e-56	2.08301
	NOTO	NOTO_573	4.38399e-88	-7.36709		RUNX1	RUNX1_712	2.19354e-63	2.05014
	PRRX2	PRRX2_519	4.38399e-88	-7.30281		RUNX3	RUNX3_858	2.19354e-63	2.05014
	PRRXL1	PRRXL1_839	4.38399e-88	-7.30281		NFE2L2	NFE2L2_101	9.07526e-55	2.04287
	PRRX1	PRRX1_455	4.38399e-88	-7.27024		FOXL1	FOXL1_381	1.60611e-62	2.04233
	NP	NP_586	4.38399e-88	-7.22041		RORC	RORC_678	9.08029e-65	2.04074
	LMX1B	LMX1B_515	4.38399e-88	-7.17139		ESR2	ESR2_668	2.21616e-59	1.99218
	LBX1	LBX1_451	4.7365e-88	-7.12356		MEF2C	MEF2C_638	9.09791e-60	1.95046
	HOXA1	HOXA1_479	4.51275e-88	-6.99017		TCFCP2L1	TCFCP2L1_391	2.18837e-57	1.93776
	LBX2	LBX2_498	6.03397e-88	-6.98997		UBP1	UBP1_836	2.18837e-57	1.93776
	GSX1	GSX1_556	1.02174e-87	-6.98062		STAT2	STAT2_758	2.63459e-58	1.89536
	HOXC6	HOXC6_406	4.7365e-88	-6.95329		STAT5B	STAT5B_756	2.25542e-49	1.88257
	POU2F2	POU2F2_616	4.7365e-88	-6.94161		BACH1	BACH1_108	5.01851e-39	1.88196
	POU3F1	POU3F1_620	4.7365e-88	-6.93741		JUND	JUND_135	2.57379e-43	1.87506
	LHX5	LHX5_471	4.38399e-88	-6.93161		FOXD3	FOXD3_327	4.10067e-57	1.81901
	LHX9	LHX9_424	6.17471e-88	-6.93136		FOXE1	FOXE1_328	4.10067e-57	1.81901
	MIXL1	MIXL1_881	5.28674e-88	-6.86603		GM5294	GM5294_341	4.10067e-57	1.81901
	NKX63	NKX63_567	6.03397e-88	-6.86017		FOXL1	FOXL1_366	4.10067e-57	1.81901
	PHOX2B	PHOX2B_418	4.38399e-88	-6.85848		STAT5A	STAT5A_755	5.14405e-50	1.81246
	VSX2	VSX2_431	4.38399e-88	-6.75364		NFE2	NFE2_132	1.11891e-47	1.81152
	POU6F2	POU6F2_617	5.28674e-88	-6.68446		CTCFL	CTCFL_820	3.44949e-40	1.80733
	VSX1	VSX1_490	6.03397e-88	-6.63505		RBPJ	RBPJ_824	2.3316e-54	1.8021
	NKX61	NKX61_499	5.28674e-88	-6.52036		RBPSUHRS3	RBPSUHRS3_825	2.3316e-54	1.8021
	NP	NP_606	5.28674e-88	-6.52036		ZFP105	ZFP105_218	2.81716e-54	1.77299
	RAX	RAX_447	1.41512e-87	-6.51765		RFX4	RFX4_706	1.68626e-37	1.76363
	LHX1	LHX1_422	4.38399e-88	-6.4973		FOSB	FOSB_98	8.76985e-39	1.67914
	NP	NP_598	6.17471e-88	-6.37851		GM5294	GM5294_337	1.03401e-52	1.66923
	GSX2	GSX2_502	8.82209e-88	-6.37052		FOXL1	FOXL1_358	1.03401e-52	1.66923
	EMX1	EMX1_491	5.91635e-88	-6.34897		RUNX2	RUNX2_713	1.38637e-52	1.64074
	RHOX6	RHOX6_412	5.28674e-88	-6.32942		FOXI1	FOXI1_317	4.52458e-50	1.64066
	RHOX9	RHOX9_572	5.28674e-88	-6.32942		FOXI2	FOXI2_318	4.52458e-50	1.64066
	EMX2	EMX2_535	6.52734e-88	-6.32691		FOXI3	FOXI3_323	4.52458e-50	1.64066
	ALX1	ALX1_505	3.83206e-87	-6.20596		GM5294	GM5294_340	4.52458e-50	1.64066
	ALX4	ALX4_521	3.83206e-87	-6.20596		FOXL1	FOXL1_362	4.52458e-50	1.64066
	NKX62	NKX62_838	8.68935e-88	-6.16473		BACH2	BACH2_119	1.81706e-33	1.60468
	POU2F3	POU2F3_487	1.47094e-87	-6.0136		FOXL1	FOXL1_367	1.66987e-49	1.57857
	POU6F1	POU6F1_416	6.17471e-88	-5.95531		TRP63	TRP63_853	1.46825e-45	1.54155
	PHOX2A	PHOX2A_415	8.3741e-88	-5.92718		BCL6	BCL6_162	2.24218e-48	1.53866
	ISX	ISX_482	8.3741e-88	-5.92718		HSF4	HSF4_627	3.81415e-46	1.50454
	GBX1	GBX1_571	8.3741e-88	-5.92718		GM239	GM239_651	3.01307e-42	1.46829
	POU3F4	POU3F4_561	5.3275e-88	-5.92568		IRF1	IRF1_631	1.47827e-42	1.46826
	TLX2	TLX2_574	9.78833e-88	-5.89289		HSF1	HSF1_626	2.30464e-47	1.46283
	DBX1	DBX1_480	7.79712e-88	-5.87478		NFATC3	NFATC3_702	5.41175e-46	1.45203
	GBX2	GBX2_494	1.61515e-86	-5.8712		NFATC4	NFATC4_857	5.41175e-46	1.45203
	HOXA2	HOXA2_420	5.3275e-88	-5.86418		NFIB	NFIB_859	1.97482e-31	1.43432
	EN2	EN2_517	9.83463e-88	-5.84524		NFIA	NFIA_862	1.97482e-31	1.43432
	MEOX1	MEOX1_398	6.17471e-88	-5.83039		LCOR	LCOR_695	1.81845e-41	1.42089
	POU2F1	POU2F1_619	6.17471e-88	-5.80915		NFATC2	NFATC2_700	9.07579e-42	1.40189
	PAX6	PAX6_614	3.77636e-87	-5.69399		MEF2A	MEF2A_640	2.66447e-39	1.37114
	VAX1	VAX1_413	2.13251e-87	-5.67241		NFATC1	NFATC1_703	2.56107e-41	1.35603
	VAX2	VAX2_497	2.09583e-87	-5.6469		MAFB	MAFB_136	3.95398e-35	1.34674
	HOXD1	HOXD1_530	6.17471e-88	-5.59416		FOXJ1	FOXJ1_305	1.59103e-36	1.34388
	MNX1	MNX1_402	3.42337e-86	-5.57601		GM5294	GM5294_335	1.59103e-36	1.34388
	UNCX	UNCX_469	8.88095e-87	-5.55758		FOXL1	FOXL1_357	1.59103e-36	1.34388
	POU1F1	POU1F1_615	8.3741e-88	-5.45707		RFX6	RFX6_705	7.37397e-29	1.31015
	DLX3	DLX3_401	2.84711e-87	-5.37275		NR3C1	NR3C1_673	2.89939e-39	1.30026
	HOXC9	HOXC9_503	8.3741e-88	-5.34394		RFX7	RFX7_709	2.97092e-23	1.29876
	NP	NP_594	8.3741e-88	-5.34394		FOXO1	FOXO1_314	4.73127e-36	1.29706
	SHOX2	SHOX2_463	3.60006e-86	-5.17689		GM4881	GM4881_296	3.34089e-33	1.29589
	ARX	ARX_500	3.60006e-86	-5.17689		RELA	RELA_698	1.61626e-35	1.28258
	EVX2	EVX2_407	8.3741e-88	-5.14078		IKZF1	IKZF1_149	1.28328e-33	1.23379
	NKX12	NKX12_545	1.14865e-84	-5.06533		IKZF4	IKZF4_796	1.28328e-33	1.23379
	MEOX2	MEOX2_504	2.17035e-87	-5.0057		FOXE3	FOXE3_315	1.7797e-32	1.23247
	HOXA6	HOXA6_533	1.99322e-87	-4.88276		FOXD2	FOXD2_322	1.7797e-32	1.23247
	NKX11	NKX11_468	1.35023e-84	-4.83408		ESRRG	ESRRG_676	3.08564e-32	1.227
	NKX11	NKX11_610	1.35023e-84	-4.83408		SMARCC2	SMARCC2_646	2.59814e-31	1.22599
	PIT1	PIT1_623	4.3109e-87	-4.75241		NR2F6	NR2F6_657	5.13177e-28	1.20432
	DLX1	DLX1_528	8.57402e-85	-4.70687		JUNB	JUNB_127	4.88162e-22	1.20354
	HOXA4	HOXA4_396	3.04233e-86	-4.66838		HNF4G	HNF4G_664	5.19324e-29	1.19487
	NP	NP_587	1.31485e-86	-4.64982		GM4881	GM4881_295	2.11858e-30	1.19447
	DLX5	DLX5_478	4.88548e-85	-4.63811		NR1H3	NR1H3_655	1.46323e-27	1.17834
	DBX2	DBX2_541	4.88548e-85	-4.63811		NR1H2	NR1H2_688	1.46323e-27	1.17834
	MSX3	MSX3_453	1.35248e-81	-4.63249		ELF1	ELF1_285	1.82548e-26	1.15506
	EVX1	EVX1_410	1.63785e-85	-4.61476		PPARA	PPARA_670	2.12224e-32	1.14277
	POU3F2	POU3F2_555	1.30771e-84	-4.61424		RFX3	RFX3_710	1.55302e-18	1.13695
	HOXA7	HOXA7_509	3.96503e-86	-4.60775		NR2E1	NR2E1_667	8.38606e-30	1.13194
	DLX6	DLX6_477	3.27877e-85	-4.58364		ZFP384	ZFP384_811	3.66823e-28	1.11529
	ISL2	ISL2_489	7.82148e-83	-4.518		NR4A3	NR4A3_679	8.96625e-30	1.11513
	ISL1	ISL1_529	7.82148e-83	-4.518		SRF	SRF_639	3.1583e-27	1.09489
	MSX1	MSX1_543	7.82148e-83	-4.518		GM5294	GM5294_331	3.37561e-26	1.07844
	POU4F3	POU4F3_446	2.36861e-85	-4.50131		FOXL1	FOXL1_354	3.37561e-26	1.07844
	MSX2	MSX2_433	2.80485e-81	-4.37417		FOXA3	FOXA3_831	3.37561e-26	1.07844
	HOXA5	HOXA5_510	6.00045e-85	-4.34828		NR4A1	NR4A1_847	2.29085e-23	1.04831
	ARID3B	ARID3B_6	3.73102e-85	-4.29572		GM4881	GM4881_293	2.36314e-25	1.03942
	DLX4	DLX4_427	2.01609e-84	-4.29358		ELF5	ELF5_281	2.81118e-21	1.0373
	HMX1	HMX1_570	9.806e-83	-4.21061		GM5294	GM5294_333	1.75554e-26	1.02635
	HOXA3	HOXA3_584	6.07768e-84	-4.20498		FOXL1	FOXL1_356	1.75554e-26	1.02635
	NOBOX	NOBOX_476	2.72001e-82	-4.19883		STAT6	STAT6_753	3.03019e-23	1.02463
	BARHL2	BARHL2_492	2.09823e-81	-4.18617		NFAT5	NFAT5_696	1.90743e-27	1.00739
	NP	NP_589	9.67396e-84	-4.10558		ELF3	ELF3_266	5.98615e-20	0.993851
	BARX2	BARX2_488	1.80946e-82	-4.0812		NR2E3	NR2E3_683	6.61012e-26	0.993693
	DLX2	DLX2_443	1.57137e-84	-4.02728		BCL6B	BCL6B_141	2.70534e-27	0.974607
	HMX2	HMX2_549	2.45025e-84	-3.98066		RFX2	RFX2_707	2.96784e-14	0.971774
	HOXC5	HOXC5_441	6.07967e-84	-3.94182		RFX8	RFX8_711	2.96784e-14	0.971774
	HOXB2	HOXB2_582	1.5066e-81	-3.79349		GM5294	GM5294_332	5.31653e-23	0.949913
	HOXB5	HOXB5_512	4.59651e-82	-3.78227		FOXL1	FOXL1_355	5.31653e-23	0.949913
	HOXB3	HOXB3_546	1.01315e-81	-3.73165		ESRRB	ESRRB_669	3.81859e-21	0.949309
	BARHL1	BARHL1_457	1.67245e-79	-3.5276		ESRRA	ESRRA_674	8.05661e-22	0.948898
	HOXD4	HOXD4_531	8.12669e-85	-3.49218		IRF2	IRF2_636	1.38003e-19	0.946798
	PAX4	PAX4_475	1.45911e-82	-3.46578		PPARG	PPARG_653	2.81712e-22	0.931472
	HOXC8	HOXC8_405	3.70313e-81	-3.45836		FOXM1	FOXM1_880	2.3018e-20	0.92991
	HOXC10	HOXC10_440	4.99315e-81	-3.33008		ETV2	ETV2_270	2.9424e-17	0.929806
	PAX7	PAX7_467	7.41945e-78	-3.29388		NR2F2	NR2F2_680	1.79177e-17	0.929097
	HOXB4	HOXB4_511	1.24379e-80	-3.28547		GM5294	GM5294_352	5.01035e-20	0.924421
	HOXB7	HOXB7_514	1.65157e-79	-3.27378		FOXL1	FOXL1_378	5.01035e-20	0.924421
	NANOG	NANOG_417	1.03804e-79	-3.24694		PPARD	PPARD_656	2.49309e-21	0.922451
	POU4F2	POU4F2_840	1.82903e-83	-3.21718		HIVEP1	HIVEP1_157	2.22478e-20	0.921773
	POU4F1	POU4F1_841	1.82903e-83	-3.21718		HIVEP2	HIVEP2_797	2.22478e-20	0.921773
	BSX	BSX_559	6.14856e-79	-3.20669		HIVEP3	HIVEP3_803	2.22478e-20	0.921773
	HOXD8	HOXD8_460	4.21247e-78	-3.15062		CIC	CIC_728	5.05886e-21	0.896052
	PIT1	PIT1_622	2.65518e-81	-3.0817		NR2C1	NR2C1_660	7.37396e-16	0.885613
	PIT1	PIT1_621	4.83342e-78	-3.05907		GM5294	GM5294_344	2.25498e-19	0.873155
	HOXC4	HOXC4_581	3.56668e-77	-3.01502		FOXL1	FOXL1_370	2.25498e-19	0.873155
	BARX1	BARX1_432	6.60964e-74	-2.98216		NR5A2	NR5A2_675	1.89844e-17	0.870389
	HOXB8	HOXB8_560	6.26295e-77	-2.94415		NR5A1	NR5A1_848	1.89844e-17	0.870389
	NP	NP_592	6.26295e-77	-2.94415		RARA	RARA_685	1.39865e-17	0.869632
	NP	NP_607	7.18081e-77	-2.89578		BATF3	BATF3_789	2.51931e-17	0.858859
	NP	NP_596	8.69087e-78	-2.78142		BATF	BATF_790	2.51931e-17	0.858859
	POU5F1	POU5F1_618	3.78319e-70	-2.64109		GM4881	GM4881_297	4.5274e-17	0.83907
	NFIX	NFIX_722	6.12344e-62	-2.61677		SFPI1	SFPI1_265	2.19768e-19	0.835326
	PDX1	PDX1_472	1.91486e-65	-2.57237		NR1I3	NR1I3_658	7.15086e-21	0.810208
	SOX12	SOX12_741	3.26831e-69	-2.52902		FOXL1	FOXL1_368	1.17269e-16	0.795322
	DMBX1	DMBX1_466	4.16061e-73	-2.49047		NR6A1	NR6A1_689	4.43116e-17	0.791375
	SOX4	SOX4_751	5.89297e-69	-2.44017		HIC1	HIC1_198	4.38683e-16	0.783986
	SOX2	SOX2_750	1.75845e-66	-2.24952		GLI3	GLI3_155	2.86668e-14	0.781886
	PITX2	PITX2_464	6.62118e-65	-2.24186		EHF	EHF_275	2.80686e-12	0.776274
	KLF5	KLF5_145	7.83776e-79	-2.22207		ERF	ERF_288	2.87556e-13	0.775979
	KLF4	KLF4_143	2.51135e-74	-2.22115		ZFP523	ZFP523_165	3.49224e-19	0.766607
	GM4830	GM4830_538	3.46298e-65	-2.19885		RARB	RARB_663	1.14635e-12	0.762709
	NP	NP_602	1.1234e-66	-2.16673		RORA	RORA_682	5.32733e-14	0.750917
	HOXA11	HOXA11_507	1.43971e-62	-2.10328		FOXP1	FOXP1_302	5.76532e-14	0.741864
	KLF6	KLF6_794	3.00538e-67	-2.09597		GM5294	GM5294_343	3.53595e-17	0.737929
	KLF3	KLF3_804	3.00538e-67	-2.09597		FOXL1	FOXL1_369	3.53595e-17	0.737929
	KLF2	KLF2_819	3.00538e-67	-2.09597		GM5294	GM5294_347	2.42413e-17	0.731352
	PITX1	PITX1_434	1.25004e-60	-2.09066		FOXL1	FOXL1_373	2.42413e-17	0.731352
	NP	NP_604	3.62696e-64	-2.07996		ELF4	ELF4_283	6.81777e-10	0.716395
	KLF8	KLF8_194	7.43397e-69	-2.06955		REST	REST_805	1.38355e-13	0.696205
	SP6	SP6_191	3.53205e-73	-2.06739		RORB	RORB_684	1.05902e-13	0.68578
	SP5	SP5_238	3.53205e-73	-2.06739		FOXO6	FOXO6_321	1.16269e-12	0.684567
	ARID3A	ARID3A_7	1.69188e-59	-2.06224		RXRG	RXRG_661	5.84587e-12	0.680481
	SOX9	SOX9_725	2.62497e-58	-2.04985		ETS1	ETS1_284	6.04779e-10	0.670397
	KLF7	KLF7_171	2.2301e-72	-2.04934		GLI1	GLI1_801	6.13666e-11	0.664083
	SP8	SP8_207	6.55421e-69	-2.04352		GLI2	GLI2_815	6.13666e-11	0.664083
	SP7	SP7_222	6.55421e-69	-2.04352		PGR	PGR_849	9.97002e-13	0.662209
	SP9	SP9_231	6.55421e-69	-2.04352		MYT1L	MYT1L_241	7.63898e-12	0.659931
	DMRT2	DMRT2_254	1.55636e-62	-2.03897		ELF2	ELF2_286	2.41034e-08	0.652964
	GSC	GSC_429	6.95146e-58	-2.03436		FOSL1	FOSL1_107	3.55728e-09	0.651362
	KLF14	KLF14_237	7.43397e-69	-2.02728		HLF	HLF_99	7.29568e-11	0.649823
	KLF11	KLF11_798	7.43397e-69	-2.02728		RXRB	RXRB_686	6.54697e-10	0.648657
	KLF13	KLF13_817	7.43397e-69	-2.02728		NR2F1	NR2F1_690	6.54697e-10	0.648657
	KLF16	KLF16_874	7.43397e-69	-2.02728		FOXC2	FOXC2_316	1.45714e-12	0.640916
	SOX14	SOX14_743	4.50113e-60	-2.02666		FOXS1	FOXS1_329	1.45714e-12	0.640916
	KLF12	KLF12_236	7.43397e-69	-2.0083		ZFA	ZFA_208	1.19928e-13	0.631634
	SP4	SP4_167	3.11538e-74	-2.00422		ZFY1	ZFY1_213	1.19928e-13	0.631634
	POU3F3	POU3F3_540	1.03389e-56	-1.98378		MAFG	MAFG_123	3.73102e-13	0.627648
	GSC2	GSC2_442	1.0426e-57	-1.98213		FOXG1	FOXG1_299	3.53202e-10	0.624115
	ARID3C	ARID3C_10	1.7702e-57	-1.96328		MEF2D	MEF2D_842	1.09807e-11	0.617929
	OBOX1	OBOX1_558	2.18811e-59	-1.95339		MEF2B	MEF2B_882	1.09807e-11	0.617929
	CRX	CRX_526	6.8807e-55	-1.94476		NR3C2	NR3C2_681	5.86898e-10	0.617162
	OBOX3	OBOX3_569	3.87443e-61	-1.94154		FLI1	FLI1_277	6.28894e-08	0.605344
	GM5889	GM5889_580	3.87443e-61	-1.94154		ERG	ERG_287	7.13352e-08	0.601516
	BHLHA15	BHLHA15_87	2.7439e-52	-1.87007		IRF7	IRF7_633	1.05713e-09	0.594947
	OTX1	OTX1_411	3.64705e-54	-1.86333		ETV6	ETV6_282	4.11683e-07	0.593615
	OTX2	OTX2_437	3.64705e-54	-1.86333		FOXN3	FOXN3_829	4.24619e-09	0.585805
	SOX5	SOX5_738	7.27618e-55	-1.84543		RXRA	RXRA_662	1.2427e-07	0.580281
	SP3	SP3_802	3.03726e-70	-1.84324		IRF3	IRF3_630	6.86178e-11	0.57656
	ATOH1	ATOH1_94	2.26059e-48	-1.82414		THRB	THRB_846	8.76861e-09	0.572918
	NEUROD1	NEUROD1_784	2.26059e-48	-1.82414		THRA	THRA_852	8.76861e-09	0.572918
	NEUROD6	NEUROD6_786	2.26059e-48	-1.82414		FOXP4	FOXP4_300	1.53825e-09	0.572773
	NEUROD4	NEUROD4_787	2.26059e-48	-1.82414		FOXP2	FOXP2_301	1.53825e-09	0.572773
	PITX3	PITX3_452	5.70145e-53	-1.82264		FOXP3	FOXP3_311	1.53825e-09	0.572773
	OBOX5	OBOX5_578	3.89995e-53	-1.80958		SPIB	SPIB_271	1.00069e-11	0.570908
	NP	NP_608	3.89995e-53	-1.80958		FOXD4	FOXD4_833	4.24619e-09	0.563013
	CDX1	CDX1_448	1.39604e-53	-1.79665		ZKSCAN3	ZKSCAN3_156	1.98513e-09	0.555746
	CDX4	CDX4_481	1.39604e-53	-1.79665		ZKSCAN4	ZKSCAN4_216	1.98513e-09	0.555746
	SOX18	SOX18_740	5.97313e-53	-1.78461		FOXJ2	FOXJ2_298	8.29134e-09	0.542278
	SP1	SP1_142	7.89685e-67	-1.77878		FOXK2	FOXK2_310	8.29134e-09	0.542278
	SRY	SRY_748	8.93996e-51	-1.75044		FOXO3	FOXO3_319	8.29134e-09	0.542278
	SOX15	SOX15_737	3.83361e-52	-1.7455		FOXK1	FOXK1_324	8.29134e-09	0.542278
	LHX6	LHX6_458	1.92998e-52	-1.73268		ELK4	ELK4_280	1.46832e-06	0.537942
	NP	NP_585	1.92998e-52	-1.73268		MYC	MYC_37	2.23448e-09	0.531209
	ZFP148	ZFP148_800	9.6018e-67	-1.73059		ZBTB12	ZBTB12_210	1.21023e-08	0.527137
	TCF3	TCF3_31	5.84799e-50	-1.72519		RARG	RARG_654	9.04003e-08	0.523795
	X9430076C15RIK	X9430076C15RIK_128	7.25783e-29	-1.72246		FOXF2	FOXF2_308	2.13722e-07	0.523135
	KLF1	KLF1_214	8.95253e-53	-1.71589		FOXF1A	FOXF1A_312	2.13722e-07	0.523135
	NEUROG1	NEUROG1_85	5.44064e-48	-1.70939		ETV3	ETV3_267	5.97882e-06	0.518364
	BHLHE22	BHLHE22_42	4.87569e-48	-1.70108		FEV	FEV_291	1.3219e-06	0.514341
	SP2	SP2_150	1.19112e-73	-1.69024		NR1I2	NR1I2_672	1.14113e-07	0.507274
	SOX11	SOX11_747	4.87569e-48	-1.68567		HIC2	HIC2_211	4.16219e-09	0.503781
	HOXD3	HOXD3_583	1.22721e-44	-1.68081		FOXJ3	FOXJ3_303	3.64456e-07	0.49983
	SNAI2	SNAI2_799	6.12023e-48	-1.67866		FOXN2	FOXN2_830	3.64456e-07	0.49983
	MESP2	MESP2_57	4.21125e-49	-1.67533		FOXL2	FOXL2_832	3.64456e-07	0.49983
	MESP1	MESP1_58	4.21125e-49	-1.67533		ENSMUSG00000090020	ENSMUSG00000090020_834	3.64456e-07	0.49983
	AC1890281	AC1890281_579	2.65834e-49	-1.66507		NR1H4	NR1H4_850	1.23468e-05	0.497952
	Q8VHG7	Q8VHG7_609	2.65834e-49	-1.66507		NR1H5	NR1H5_851	1.23468e-05	0.497952
	SOX10	SOX10_735	8.45099e-49	-1.63947		ESR1	ESR1_666	1.65045e-06	0.468137
	SOX13	SOX13_749	9.6459e-50	-1.62077		ELK3	ELK3_272	5.35648e-05	0.464486
	TGIF2	TGIF2_566	3.69114e-47	-1.59874		BCL11A	BCL11A_795	2.75426e-07	0.464218
	ZSCAN4C	ZSCAN4C_215	7.44417e-49	-1.57946		BCL11B	BCL11B_814	2.75426e-07	0.464218
	ZSCAN4PS2	ZSCAN4PS2_232	7.44417e-49	-1.57946		ATF6B	ATF6B_100	2.18562e-06	0.463815
	ZSCAN4F	ZSCAN4F_233	7.44417e-49	-1.57946		ATF6	ATF6_111	2.18562e-06	0.463815
	HOXB9	HOXB9_428	9.51527e-45	-1.56549		OSR2	OSR2_161	4.16842e-06	0.436931
	NP	NP_591	9.51527e-45	-1.56549		FOXD1	FOXD1_330	5.28838e-07	0.435137
	KLF10	KLF10_810	9.31629e-46	-1.56357		GM5294	GM5294_334	5.28838e-07	0.435137
	TCF4	TCF4_88	7.13103e-44	-1.56346		FOXL1	FOXL1_359	5.28838e-07	0.435137
	SOX3	SOX3_739	2.14713e-43	-1.55113		ARID2	ARID2_11	6.16186e-06	0.434984
	SNAI3	SNAI3_147	2.04788e-44	-1.54489		ETV5	ETV5_276	0.000231835	0.428272
	SNAI1	SNAI1_197	2.04788e-44	-1.54489		ENSMUSG00000044690	ENSMUSG00000044690_289	0.000231835	0.428272
	NP	NP_588	5.47052e-45	-1.53929		NR2C2	NR2C2_659	2.36691e-05	0.427721
	HOXB6	HOXB6_394	1.4184e-44	-1.52735		HNF4A	HNF4A_665	2.01859e-05	0.426745
	WT1	WT1_872	1.03095e-61	-1.52556		ARNT2	ARNT2_26	1.62119e-06	0.423803
	SOX21	SOX21_745	1.20228e-42	-1.51987		GABPA	GABPA_273	0.000329698	0.421251
	PATZ1	PATZ1_153	1.30301e-42	-1.51127		GM4881	GM4881_292	0.000329698	0.421251
	MEIS2	MEIS2_461	7.53235e-44	-1.50574		ETS2	ETS2_828	0.000329698	0.421251
	MEIS3	MEIS3_525	7.53235e-44	-1.50574		SREBF2	SREBF2_38	1.09146e-05	0.420362
	ENSMUSG00000040953	ENSMUSG00000040953_524	8.09925e-45	-1.49617		GM5294	GM5294_338	2.19662e-06	0.417349
	OBOX6	OBOX6_527	8.09925e-45	-1.49617		FOXL1	FOXL1_364	2.19662e-06	0.417349
	TGIF1	TGIF1_542	3.79891e-41	-1.4939		TCF7	TCF7_726	5.80099e-06	0.417219
	SOX8	SOX8_731	1.44296e-43	-1.48994		PRDM1	PRDM1_189	3.57828e-06	0.410366
	SOX7	SOX7_746	1.44296e-43	-1.48994		ARID5A	ARID5A_9	7.14529e-06	0.409992
	SOX30	SOX30_736	1.25201e-41	-1.48432		ZFP957	ZFP957_16	3.78109e-06	0.40874
	LHX8	LHX8_465	4.3046e-45	-1.48264		SREBF1	SREBF1_32	5.30854e-06	0.40235
	HOXA10	HOXA10_395	8.1706e-43	-1.46356		ETV4	ETV4_278	0.000520576	0.400785
	ID3	ID3_22	6.97109e-39	-1.45595		EBF1	EBF1_90	6.75347e-07	0.39819
	ID4	ID4_35	6.97109e-39	-1.45595		GM5294	GM5294_351	1.10216e-05	0.396479
	MAZ	MAZ_807	7.32361e-61	-1.45393		FOXL1	FOXL1_377	1.10216e-05	0.396479
	ZSCAN4	ZSCAN4_140	3.73861e-46	-1.45125		HOXD11	HOXD11_532	1.37316e-05	0.395999
	ATOH7	ATOH7_64	1.9556e-38	-1.44452		AR	AR_687	6.3034e-06	0.39541
	TCF21	TCF21_79	2.6341e-26	-1.44341		GRHL1	GRHL1_390	7.47484e-05	0.39397
	MEIS1	MEIS1_425	1.219e-41	-1.4409		NRL	NRL_120	6.18135e-06	0.385214
	TEAD4	TEAD4_868	1.15603e-27	-1.43165		MAFA	MAFA_792	6.18135e-06	0.385214
	ZFP219	ZFP219_816	1.86912e-46	-1.42831		MAF	MAF_793	6.18135e-06	0.385214
	PHF21A	PHF21A_15	2.44172e-46	-1.42707		PTF1A	PTF1A_47	4.87057e-05	0.382551
	HMG20B	HMG20B_729	4.49803e-41	-1.42247		HSFY2	HSFY2_628	0.00017286	0.381531
	NP	NP_601	9.53544e-42	-1.40369		NPAS4	NPAS4_80	3.11285e-05	0.374557
	SOX6	SOX6_742	2.50681e-37	-1.37624		ELK1	ELK1_274	0.00265413	0.371845
	HOXB1	HOXB1_423	3.7573e-40	-1.36956		GMEB2	GMEB2_716	0.00032479	0.366891
	TCF12	TCF12_59	1.02189e-39	-1.36013		GM5454	GM5454_290	0.00121443	0.362374
	DNAJC21	DNAJC21_201	2.02944e-36	-1.3356		NR4A2	NR4A2_677	0.000171958	0.351576
	ZFP652	ZFP652_239	3.22491e-39	-1.33136		PRKRIR	PRKRIR_774	0.000384877	0.350939
	ZFP281	ZFP281_193	3.04313e-30	-1.31924		VDR	VDR_671	2.47838e-05	0.350712
	DUXBL	DUXBL_544	7.69902e-35	-1.30648		ZFP143	ZFP143_224	0.000621374	0.344874
	GM10391	GM10391_575	7.69902e-35	-1.30648		REL	REL_697	9.57044e-05	0.340001
	GM10394	GM10394_576	7.69902e-35	-1.30648		ZFP282	ZFP282_170	3.90343e-05	0.338032
	KLF15	KLF15_806	3.04291e-48	-1.30527		IRF9	IRF9_629	0.000387606	0.336014
	NEUROD2	NEUROD2_69	1.18158e-29	-1.25529		PAX2	PAX2_612	0.000457794	0.32717
	RHOX8	RHOX8_568	1.18559e-35	-1.24842		AHCTF1	AHCTF1_13	8.33778e-05	0.317146
	HIF3A	HIF3A_869	1.77574e-35	-1.24071		FOXL1	FOXL1_361	0.00117847	0.315231
	CDX2	CDX2_473	4.85096e-32	-1.22734		TEF	TEF_105	0.000162455	0.313103
	ZEB1	ZEB1_139	1.03806e-32	-1.21136		IRF4	IRF4_632	0.000989566	0.309712
	ZFP263	ZFP263_878	1.14334e-50	-1.20528		HSF2	HSF2_625	0.000723101	0.302405
	PKNOX2	PKNOX2_501	3.94303e-30	-1.18693		ETV1	ETV1_268	0.0119325	0.287747
	NEUROG2	NEUROG2_49	2.81374e-26	-1.18511		FOSL2	FOSL2_113	0.00331686	0.284288
	NEUROG3	NEUROG3_75	2.81374e-26	-1.18511		FOXC1	FOXC1_320	0.000845208	0.280013
	PKNOX1	PKNOX1_414	1.13842e-30	-1.17476		SPDEF	SPDEF_279	0.00236257	0.278438
	TWIST2	TWIST2_21	1.82154e-30	-1.17193		GMEB1	GMEB1_715	0.00745897	0.27627
	TAL2	TAL2_781	1.82154e-30	-1.17193		PAX5	PAX5_694	0.00204687	0.266156
	HOXC11	HOXC11_404	1.54639e-29	-1.16389		FOXA1	FOXA1_306	0.00733253	0.265343
	CREB3L3	CREB3L3_116	1.93169e-16	-1.15375		OSR1	OSR1_206	0.000987028	0.263627
	CREB3	CREB3_870	1.93169e-16	-1.15375		TCFAP4	TCFAP4_20	0.00555573	0.258147
	PBX1	PBX1_554	4.66637e-29	-1.13207		IRC900814	IRC900814_721	0.0168314	0.253346
	GATA5	GATA5_385	2.36332e-31	-1.1315		ZBTB6	ZBTB6_228	0.014753	0.250354
	RHOX11	RHOX11_552	3.04813e-31	-1.10719		HAND1	HAND1_66	0.0229504	0.248652
	GATA4	GATA4_386	4.71162e-29	-1.10102		HAND2	HAND2_68	0.0229504	0.248652
	ZFP740	ZFP740_204	7.73538e-22	-1.09402		CEBPA	CEBPA_115	0.0149873	0.240504
	OLIG2	OLIG2_72	1.27054e-26	-1.0921		MBTPS2	MBTPS2_813	0.0284476	0.238825
	BHLHE23	BHLHE23_77	1.77902e-23	-1.06728		ZFP42	ZFP42_875	0.0284476	0.238825
	GM5294	GM5294_346	1.00524e-26	-1.06225		TCFCP2	TCFCP2_389	0.0137886	0.234901
	FOXL1	FOXL1_372	1.00524e-26	-1.06225		NFIL3	NFIL3_137	0.0220031	0.223545
	ZBTB1	ZBTB1_182	2.21682e-28	-1.05554		PRDM4	PRDM4_186	0.00881269	0.220452
	ZFP354C	ZFP354C_202	1.21791e-27	-1.0416		ZFP711	ZFP711_168	0.0242844	0.220281
	OLIG1	OLIG1_81	1.29747e-21	-1.02358		HOXA13	HOXA13_506	0.00713559	0.217939
	ATF7	ATF7_124	1.03709e-14	-1.01617		SP110	SP110_718	0.024245	0.213167
	GATA1	GATA1_387	2.87364e-25	-1.00973		AC1689771	AC1689771_719	0.024245	0.213167
	HDX	HDX_495	2.53084e-24	-1.00848		GM4881	GM4881_294	0.0399391	0.212563
	PBX3	PBX3_513	1.26684e-25	-1.00041		ZIC4	ZIC4_187	0.00638554	0.212008
	ZFP3	ZFP3_200	1.10799e-24	-0.989168		ID2	ID2_33	0.0223713	0.197695
	CPHX	CPHX_577	8.49175e-23	-0.986796		ID1	ID1_74	0.0223713	0.197695
	NP	NP_595	8.65462e-24	-0.980301		IRX5	IRX5_484	0.0387561	0.196085
	ATF2	ATF2_112	2.91681e-14	-0.976049		ZFP637	ZFP637_220	0.0206069	0.176131
	DMRTC2	DMRTC2_250	1.27596e-24	-0.974992		ZFX	ZFX_240	0.0427371	0.157968
	CDC5L	CDC5L_645	1.22907e-26	-0.974211		TERF2	TERF2_648	0.0281564	0.155261
	MSC	MSC_43	3.87404e-14	-0.971686
	HMGA2	HMGA2_14	1.80533e-23	-0.967676
	HMGA1	HMGA1_776	1.80533e-23	-0.967676
	HMGA1RS1	HMGA1RS1_777	1.80533e-23	-0.967676
	ZFP263	ZFP263_876	5.17283e-34	-0.955895
	KDM2B	KDM2B_249	6.69232e-23	-0.955745
	ENSMUSG00000079994	ENSMUSG00000079994_752	3.72768e-21	-0.951495
	EGR3	EGR3_183	1.6512e-28	-0.945664
	TEAD3	TEAD3_867	1.1482e-20	-0.942687
	SIX4	SIX4_493	8.73015e-24	-0.93905
	FIGLA	FIGLA_54	2.15241e-21	-0.925318
	NP	NP_599	4.93876e-21	-0.919992
	ATOH8	ATOH8_67	6.62048e-18	-0.915017
	GATA2	GATA2_383	1.13884e-18	-0.902817
	TBX3	TBX3_765	6.71246e-23	-0.901877
	E2F1	E2F1_261	3.05568e-25	-0.889607
	TAL1	TAL1_782	5.7888e-15	-0.88337
	LYL1	LYL1_783	5.7888e-15	-0.88337
	MYF6	MYF6_63	1.08042e-17	-0.88329
	HOXD9	HOXD9_534	3.70134e-19	-0.87958
	E2F2	E2F2_259	6.35236e-20	-0.871949
	IRX4	IRX4_435	8.31062e-21	-0.854134
	SIX1	SIX1_553	6.96868e-19	-0.845806
	E2F4	E2F4_257	4.94932e-22	-0.825628
	EGR4	EGR4_234	2.95761e-21	-0.8226
	ZBTB7B	ZBTB7B_174	9.44992e-16	-0.81802
	ZFP161	ZFP161_209	2.40637e-20	-0.806124
	NKX32	NKX32_548	6.01116e-19	-0.804923
	NP	NP_593	2.99234e-17	-0.802039
	NFYA	NFYA_242	9.78349e-18	-0.801967
	NKX31	NKX31_439	5.76477e-17	-0.785458
	PIT1	PIT1_624	2.5457e-16	-0.779849
	E2F3	E2F3_258	3.18552e-16	-0.765655
	EGR1	EGR1_190	3.50619e-20	-0.760037
	SIX6	SIX6_430	5.25636e-17	-0.750881
	SIX2	SIX2_445	9.03989e-17	-0.749786
	ZSCAN20	ZSCAN20_226	1.13947e-14	-0.733812
	GCM2	GCM2_835	2.85564e-15	-0.732922
	FERD3L	FERD3L_82	4.76002e-10	-0.732255
	GM5294	GM5294_349	1.96796e-14	-0.722637
	T	T_771	2.89786e-14	-0.719277
	GCM1	GCM1_388	5.3736e-14	-0.71104
	GATA3	GATA3_384	2.71619e-14	-0.705469
	TFDP2	TFDP2_255	5.79075e-14	-0.704948
	TFDP1	TFDP1_256	5.79075e-14	-0.704948
	RREB1	RREB1_192	2.07758e-14	-0.704561
	NKX23	NKX23_537	1.23259e-13	-0.701655
	HOXD10	HOXD10_551	3.07863e-14	-0.700211
	MBD1	MBD1_248	1.07936e-13	-0.697124
	PBX4	PBX4_486	8.75938e-15	-0.689825
	PBX2	PBX2_496	8.75938e-15	-0.689825
	TCFAP2D	TCFAP2D_5	4.04698e-22	-0.688962
	TCFL5	TCFL5_71	2.11857e-14	-0.679339
	GM5294	GM5294_353	7.59458e-12	-0.675377
	FOXL1	FOXL1_379	7.59458e-12	-0.675377
	CREM	CREM_134	2.33824e-08	-0.672751
	GATA6	GATA6_382	2.92979e-13	-0.670873
	TCF7L2	TCF7L2_732	3.01066e-08	-0.666339
	NHLH2	NHLH2_84	1.06323e-08	-0.664968
	ZFP202	ZFP202_169	2.01517e-10	-0.663819
	CREB1	CREB1_109	1.17099e-07	-0.662559
	DDIT3	DDIT3_788	5.3736e-14	-0.656411
	ZFP187	ZFP187_160	2.1409e-12	-0.649585
	PLAGL1	PLAGL1_152	1.15241e-11	-0.644377
	ZKSCAN1	ZKSCAN1_178	1.61439e-12	-0.635446
	PLAG1	PLAG1_144	5.20739e-12	-0.635385
	LEF1	LEF1_734	1.90474e-07	-0.626137
	NKX26	NKX26_536	2.26838e-11	-0.615415
	GM5294	GM5294_342	6.50142e-11	-0.615124
	MYOD1	MYOD1_24	5.7909e-05	-0.605674
	LIN54	LIN54_246	4.67028e-11	-0.600003
	HOXA9	HOXA9_508	3.22271e-11	-0.598532
	FOXB2	FOXB2_325	3.52835e-11	-0.593211
	FOXB1	FOXB1_326	3.52835e-11	-0.593211
	MTF1	MTF1_175	1.9188e-10	-0.587076
	ATF5	ATF5_791	1.6848e-08	-0.585513
	HES7	HES7_40	2.17973e-12	-0.584484
	TBX4	TBX4_761	9.38771e-10	-0.582362
	TBX5	TBX5_764	9.38771e-10	-0.582362
	OLIG3	OLIG3_78	2.05568e-10	-0.572699
	PRDM11	PRDM11_650	9.80768e-08	-0.561789
	BBX	BBX_730	6.14431e-10	-0.558193
	NP	NP_600	1.05713e-09	-0.546811
	ZBTB4	ZBTB4_151	5.67518e-10	-0.544559
	ZSCAN10	ZSCAN10_164	7.58574e-09	-0.538623
	HES1	HES1_39	2.50435e-10	-0.536314
	MYOG	MYOG_45	0.000821151	-0.519302
	TBR1	TBR1_769	5.33694e-08	-0.514387
	TBX21	TBX21_762	6.87965e-07	-0.513992
	E2F6	E2F6_264	1.91548e-10	-0.50555
	MYF5	MYF5_778	0.000199211	-0.505497
	GLIS3	GLIS3_818	1.12526e-06	-0.503093
	E2F5	E2F5_262	4.55393e-08	-0.49666
	E4F1	E4F1_873	3.86777e-06	-0.495396
	SOHLH2	SOHLH2_48	1.87382e-07	-0.493745
	SETBP1	SETBP1_12	7.0689e-07	-0.483558
	TBX2	TBX2_760	1.58742e-07	-0.483493
	TCFAP2C	TCFAP2C_3	1.35587e-09	-0.479416
	ZFP300	ZFP300_180	1.08838e-07	-0.467714
	ZFP238	ZFP238_227	1.06259e-05	-0.462995
	JDP2	JDP2_114	0.000127722	-0.461954
	TBX15	TBX15_864	1.20991e-06	-0.460688
	TBX22	TBX22_865	1.20991e-06	-0.460688
	TBX18	TBX18_866	1.20991e-06	-0.460688
	MZF1	MZF1_179	8.26433e-07	-0.459155
	ARID5B	ARID5B_8	4.34538e-07	-0.45843
	MGA	MGA_96	1.20908e-06	-0.458226
	TBP	TBP_772	3.38828e-07	-0.455263
	TBPL2	TBPL2_773	3.38828e-07	-0.455263
	PAX3	PAX3_613	1.00347e-07	-0.454761
	FOXH1	FOXH1_304	2.13722e-07	-0.452562
	SCRT2	SCRT2_221	1.83784e-07	-0.450239
	GM5294	GM5294_350	2.26938e-06	-0.447623
	FOXL1	FOXL1_376	2.26938e-06	-0.447623
	NKX21	NKX21_399	2.05778e-06	-0.445396
	HBP1	HBP1_727	3.29635e-05	-0.438479
	SMAD3	SMAD3_723	2.47838e-05	-0.43099
	SMAD2	SMAD2_861	2.47838e-05	-0.43099
	SMAD9	SMAD9_884	2.47838e-05	-0.43099
	TCF7L1	TCF7L1_744	0.000792892	-0.424927
	INSM1	INSM1_230	3.32224e-06	-0.42215
	SMAD4	SMAD4_860	7.10039e-06	-0.414999
	CENPB	CENPB_243	1.3304e-05	-0.414025
	TCFAP2E	TCFAP2E_4	4.07528e-06	-0.41107
	NP	NP_597	4.89831e-05	-0.403188
	ASCL2	ASCL2_23	0.0181782	-0.39358
	ASCL1	ASCL1_780	0.0181782	-0.39358
	OVOL2	OVOL2_809	6.71834e-05	-0.391319
	FOXL1	FOXL1_365	1.28105e-05	-0.37583
	KLF9	KLF9_184	5.42551e-05	-0.372717
	NKX29	NKX29_564	1.11183e-05	-0.369943
	CXXC1	CXXC1_247	2.24418e-05	-0.369792
	TWIST1	TWIST1_785	1.32229e-05	-0.365058
	SMAD1	SMAD1_863	6.60648e-06	-0.36127
	SMAD5	SMAD5_883	6.60648e-06	-0.36127
	CEBPG	CEBPG_129	0.000197742	-0.360175
	SP100	SP100_714	9.87055e-05	-0.356758
	NKX22	NKX22_462	4.31452e-05	-0.35326
	SOX17	SOX17_733	6.12119e-05	-0.34189
	ZFP784	ZFP784_199	0.000248872	-0.341485
	ZFP691	ZFP691_203	7.62277e-05	-0.336008
	EOMES	EOMES_768	0.00022283	-0.331982
	NKX24	NKX24_557	0.000168144	-0.325545
	MYBL1	MYBL1_647	0.000307528	-0.323407
	MNT	MNT_18	0.00070085	-0.323153
	NHLH1	NHLH1_86	0.00277024	-0.322332
	GM5294	GM5294_336	0.000171958	-0.316098
	FOXL1	FOXL1_360	0.000171958	-0.316098
	DMRT3	DMRT3_252	0.00022846	-0.312786
	IRX1	IRX1_565	0.00045653	-0.301521
	HOXC13	HOXC13_403	0.00324413	-0.299414
	TCFAP2A	TCFAP2A_1	0.000222176	-0.297045
	GM5294	GM5294_339	0.0019663	-0.296304
	FOXL1	FOXL1_363	0.0019663	-0.296304
	ZFP524	ZFP524_212	0.00135052	-0.296086
	ZFP410	ZFP410_196	0.0025237	-0.291294
	E2F7	E2F7_260	0.000633403	-0.288346
	TBX20	TBX20_767	0.00105315	-0.286133
	HMX3	HMX3_520	0.0011123	-0.281534
	NP	NP_590	0.0011123	-0.281534
	HHEX	HHEX_449	0.00347302	-0.280931
	NKX25	NKX25_421	0.00195695	-0.275955
	YBX2	YBX2_821	0.00189755	-0.267864
	YBX1	YBX1_822	0.00189755	-0.267864
	CSDA	CSDA_823	0.00189755	-0.267864
	IRX3	IRX3_483	0.00402168	-0.266468
	SIX3	SIX3_516	0.00454539	-0.260698
	HEY2	HEY2_29	0.00979522	-0.257221
	HEYL	HEYL_60	0.00979522	-0.257221
	HEY1	HEY1_73	0.00979522	-0.257221
	SIX5	SIX5_837	0.00236257	-0.254718
	TCFAP2B	TCFAP2B_2	0.00236368	-0.253665
	GLIS2	GLIS2_148	0.0199065	-0.245588
	MYBL2	MYBL2_643	0.00331829	-0.244841
	ZBTB7A	ZBTB7A_808	0.00381069	-0.243469
	ZBTB7C	ZBTB7C_812	0.00381069	-0.243469
	CUX2	CUX2_244	0.0259745	-0.242862
	DOBOX4	DOBOX4_611	0.00281769	-0.241991
	MLXIPL	MLXIPL_779	0.00994254	-0.241967
	GLIS1	GLIS1_185	0.0114992	-0.23948
	CUX1	CUX1_474	0.00351226	-0.239024
	MYB	MYB_644	0.0180886	-0.238284
	IRX6	IRX6_485	0.00673298	-0.233635
	GM5294	GM5294_348	0.0130677	-0.23363
	FOXL1	FOXL1_375	0.0130677	-0.23363
	MAFK	MAFK_102	0.0143866	-0.217901
	MECOM	MECOM_173	0.00685017	-0.21199
	SPZ1	SPZ1_775	0.00776692	-0.211939
	TRP73	TRP73_691	0.0159964	-0.209022
	HNF1B	HNF1B_426	0.0245018	-0.208788
	DMRTA2	DMRTA2_879	0.0348553	-0.205704
	ZFP369	ZFP369_158	0.0326418	-0.201649
	ZFP110	ZFP110_219	0.0326418	-0.201649
	ZIC3	ZIC3_229	0.018237	-0.198836
	MYPOP	MYPOP_649	0.0479378	-0.195759
	DMRT1	DMRT1_251	0.0432024	-0.193315
	SCRT1	SCRT1_205	0.0259705	-0.188491
	CEBPD	CEBPD_97	0.0230258	-0.188296
	CEBPB	CEBPB_130	0.0230258	-0.188296
	ZFP128	ZFP128_223	0.0318648	-0.187141
	MECP2	MECP2_642	0.0178395	-0.182275
	TBX19	TBX19_766	0.0223751	-0.17776
