## Supplementary material for "Single-cell multiomic approaches define a gradual, spatially-regulated epigenetic and transcriptional transition from embryonic to adult neural stem cells": Table S4

### Sheet: Table S4
	Table S4. Probes used for Xenium single-cell spatial transcriptomics.
	(Related to Figures 5-7 and S5-S7.) Shown are the genes included in the 100-gene Xenium custom add-on probeset, as well as the 247-gene Xenium pre-designed mouse brain panel, which were used for all Xenium experiments. Included are Ensembl IDs for all genes used, as well as the number of probes used for each gene in the custom add-on; the probe number was tuned to allow for optimal detection whil…
	Pre-designed mouse brain panel			Custom add-on
		Ensembl ID			Ensembl ID	# Probes
	2010300C02Rik	ENSMUSG00000026090		AB124611	ENSMUSG00000057191	8
	Acsbg1	ENSMUSG00000032281		Agt	ENSMUSG00000031980	8
	Acta2	ENSMUSG00000035783		Aif1	ENSMUSG00000024397	6
	Acvrl1	ENSMUSG00000000530		Aldoc	ENSMUSG00000017390	8
	Adamts2	ENSMUSG00000036545		Angpt2	ENSMUSG00000031465	8
	Adamtsl1	ENSMUSG00000066113		Ascl1	ENSMUSG00000020052	8
	Adgrl4	ENSMUSG00000039167		Bmp7	ENSMUSG00000008999	8
	Aldh1a2	ENSMUSG00000013584		Bmx	ENSMUSG00000031377	8
	Angpt1	ENSMUSG00000022309		Cd14	ENSMUSG00000051439	8
	Ano1	ENSMUSG00000031075		Cdh5	ENSMUSG00000031871	8
	Aqp4	ENSMUSG00000024411		Cebpd	ENSMUSG00000071637	8
	Arc	ENSMUSG00000022602		Cfh	ENSMUSG00000026365	6
	Arhgap12	ENSMUSG00000041225		Clec11a	ENSMUSG00000004473	8
	Arhgap25	ENSMUSG00000030047		Clic6	ENSMUSG00000022949	8
	Arhgap6	ENSMUSG00000031355		Clu	ENSMUSG00000022037	8
	Arhgef28	ENSMUSG00000021662		Crybb1	ENSMUSG00000029343	3
	Bcl11b	ENSMUSG00000048251		Cxcl12	ENSMUSG00000061353	8
	Bdnf	ENSMUSG00000048482		Cxcr4	ENSMUSG00000045382	8
	Bhlhe22	ENSMUSG00000025128		Cybb	ENSMUSG00000015340	8
	Bhlhe40	ENSMUSG00000030103		Dll3	ENSMUSG00000003436	8
	Btbd11	ENSMUSG00000020042		Dll4	ENSMUSG00000027314	8
	Cabp7	ENSMUSG00000009075		Dlx1	ENSMUSG00000041911	8
	Cacna2d2	ENSMUSG00000010066		Dlx2	ENSMUSG00000023391	8
	Calb1	ENSMUSG00000028222		Dlx5	ENSMUSG00000029755	7
	Calb2	ENSMUSG00000003657		Ecscr	ENSMUSG00000073599	8
	Car4	ENSMUSG00000000805		Egfr	ENSMUSG00000020122	8
	Carmn	ENSMUSG00000097324		Emx1	ENSMUSG00000033726	4
	Cbln1	ENSMUSG00000031654		Enpp6	ENSMUSG00000038173	8
	Cbln4	ENSMUSG00000067578		Eomes	ENSMUSG00000032446	8
	Ccn2	ENSMUSG00000019997		Epas1	ENSMUSG00000024140	8
	Cd24a	ENSMUSG00000047139		Eps8	ENSMUSG00000015766	8
	Cd300c2	ENSMUSG00000044811		Fam107a	ENSMUSG00000021750	8
	Cd44	ENSMUSG00000005087		Flt1	ENSMUSG00000029648	8
	Cd53	ENSMUSG00000040747		Foxj1	ENSMUSG00000034227	5
	Cd68	ENSMUSG00000018774		Fyn	ENSMUSG00000019843	8
	Cd93	ENSMUSG00000027435		Gjb6	ENSMUSG00000040055	8
	Cdh13	ENSMUSG00000031841		Gpnmb	ENSMUSG00000029816	8
	Cdh20	ENSMUSG00000050840		Grasp	ENSMUSG00000000531	8
	Cdh4	ENSMUSG00000000305		Gsta4	ENSMUSG00000032348	8
	Cdh6	ENSMUSG00000039385		Gsx2	ENSMUSG00000035946	5
	Cdh9	ENSMUSG00000025370		Hbegf	ENSMUSG00000024486	8
	Chat	ENSMUSG00000021919		Hes1	ENSMUSG00000022528	7
	Chodl	ENSMUSG00000022860		Hes5	ENSMUSG00000048001	5
	Chrm2	ENSMUSG00000045613		Icam1	ENSMUSG00000037405	8
	Cldn5	ENSMUSG00000041378		Icam2	ENSMUSG00000001029	8
	Clmn	ENSMUSG00000021097		Igf1r	ENSMUSG00000005533	8
	Cntn6	ENSMUSG00000030092		Il1b	ENSMUSG00000027398	4
	Cntnap4	ENSMUSG00000031772		Il1r1	ENSMUSG00000026072	8
	Cntnap5b	ENSMUSG00000067028		Il6	ENSMUSG00000025746	8
	Cobll1	ENSMUSG00000034903		Il6st	ENSMUSG00000021756	8
	Col19a1	ENSMUSG00000026141		Jag1	ENSMUSG00000027276	8
	Col1a1	ENSMUSG00000001506		Kcnj13	ENSMUSG00000079436	8
	Col6a1	ENSMUSG00000001119		Lama1	ENSMUSG00000032796	8
	Cort	ENSMUSG00000028971		Lcat	ENSMUSG00000035237	8
	Cplx3	ENSMUSG00000039714		Lcn2	ENSMUSG00000026822	3
	Cpne4	ENSMUSG00000032564		Lgals3	ENSMUSG00000050335	7
	Cpne6	ENSMUSG00000022212		Lifr	ENSMUSG00000054263	8
	Cpne8	ENSMUSG00000052560		Ly96	ENSMUSG00000025779	4
	Crh	ENSMUSG00000049796		Mag	ENSMUSG00000036634	8
	Cspg4	ENSMUSG00000032911		Mbp	ENSMUSG00000041607	8
	Cux2	ENSMUSG00000042589		Mdfi	ENSMUSG00000032717	5
	Cwh43	ENSMUSG00000029154		Mki67	ENSMUSG00000031004	8
	Cyp1b1	ENSMUSG00000024087		Mt3	ENSMUSG00000031760	3
	Dcn	ENSMUSG00000019929		Myd88	ENSMUSG00000032508	8
	Deptor	ENSMUSG00000022419		Nes	ENSMUSG00000004891	8
	Dkk3	ENSMUSG00000030772		Neurod1	ENSMUSG00000034701	8
	Dner	ENSMUSG00000036766		Nfix	ENSMUSG00000001911	8
	Dpy19l1	ENSMUSG00000043067		Nfkb1	ENSMUSG00000028163	8
	Dpyd	ENSMUSG00000033308		Nkx2-1	ENSMUSG00000001496	8
	Ebf3	ENSMUSG00000010476		Notch1	ENSMUSG00000026923	8
	Emcn	ENSMUSG00000054690		Npas1	ENSMUSG00000001988	4
	Epha4	ENSMUSG00000026235		Nr4a1	ENSMUSG00000023034	8
	Eya4	ENSMUSG00000010461		Nrarp	ENSMUSG00000078202	8
	Fezf2	ENSMUSG00000021743		Olig1	ENSMUSG00000046160	7
	Fgd5	ENSMUSG00000034037		Olig2	ENSMUSG00000039830	8
	Fhod3	ENSMUSG00000034295		Osm	ENSMUSG00000058755	8
	Fibcd1	ENSMUSG00000026841		P2ry12	ENSMUSG00000036353	5
	Fign	ENSMUSG00000075324		Pcp4	ENSMUSG00000090223	3
	Fmod	ENSMUSG00000041559		Prex2	ENSMUSG00000048960	8
	Fn1	ENSMUSG00000026193		Ptprn	ENSMUSG00000026204	8
	Fos	ENSMUSG00000021250		Rgcc	ENSMUSG00000022018	4
	Foxp2	ENSMUSG00000029563		Shroom3	ENSMUSG00000029381	8
	Gad1	ENSMUSG00000070880		Slc1a3	ENSMUSG00000005360	8
	Gad2	ENSMUSG00000026787		Slc22a6	ENSMUSG00000024650	8
	Gadd45a	ENSMUSG00000036390		Slc38a1	ENSMUSG00000023169	8
	Galnt14	ENSMUSG00000024064		Sp8	ENSMUSG00000048562	8
	Garnl3	ENSMUSG00000038860		Sp9	ENSMUSG00000068859	8
	Gfap	ENSMUSG00000020932		Tek	ENSMUSG00000006386	8
	Gfra2	ENSMUSG00000022103		Tfap2c	ENSMUSG00000028640	8
	Gjb2	ENSMUSG00000046352		Thbs4	ENSMUSG00000021702	8
	Gjc3	ENSMUSG00000056966		Tie1	ENSMUSG00000033191	8
	Gli3	ENSMUSG00000021318		Tlr4	ENSMUSG00000039005	8
	Gm19410	ENSMUSG00000109372		Tmem119	ENSMUSG00000054675	8
	Gm2115	ENSMUSG00000097789		Tspan18	ENSMUSG00000027217	8
	Gng12	ENSMUSG00000036402		Ttyh1	ENSMUSG00000030428	8
	Gpr17	ENSMUSG00000052229		Vcam1	ENSMUSG00000027962	8
	Grik3	ENSMUSG00000001985		Vegfa	ENSMUSG00000023951	8
	Gsg1l	ENSMUSG00000046182		Veph1	ENSMUSG00000027831	8
	Gucy1a1	ENSMUSG00000033910		Vnn1	ENSMUSG00000037440	8
	Hapln1	ENSMUSG00000021613		Wfdc17	ENSMUSG00000069792	5
	Hat1	ENSMUSG00000027018
	Hpcal1	ENSMUSG00000071379
	Hs3st2	ENSMUSG00000046321
	Htr1f	ENSMUSG00000050783
	Id2	ENSMUSG00000020644
	Igf1	ENSMUSG00000020053
	Igf2	ENSMUSG00000048583
	Igfbp4	ENSMUSG00000017493
	Igfbp5	ENSMUSG00000026185
	Igfbp6	ENSMUSG00000023046
	Igsf21	ENSMUSG00000040972
	Ikzf1	ENSMUSG00000018654
	Inpp4b	ENSMUSG00000037940
	Kcnh5	ENSMUSG00000034402
	Kcnmb2	ENSMUSG00000037610
	Kctd12	ENSMUSG00000098557
	Kctd8	ENSMUSG00000037653
	Kdr	ENSMUSG00000062960
	Lamp5	ENSMUSG00000027270
	Laptm5	ENSMUSG00000028581
	Ly6a	ENSMUSG00000075602
	Lypd6	ENSMUSG00000050447
	Mapk4	ENSMUSG00000024558
	Mdga1	ENSMUSG00000043557
	Mecom	ENSMUSG00000027684
	Meis2	ENSMUSG00000027210
	Myl4	ENSMUSG00000061086
	Myo16	ENSMUSG00000039057
	Ndst3	ENSMUSG00000027977
	Ndst4	ENSMUSG00000027971
	Necab1	ENSMUSG00000040536
	Necab2	ENSMUSG00000031837
	Nell1	ENSMUSG00000055409
	Neto2	ENSMUSG00000036902
	Neurod6	ENSMUSG00000037984
	Nostrin	ENSMUSG00000034738
	Npnt	ENSMUSG00000040998
	Npy2r	ENSMUSG00000028004
	Nr2f2	ENSMUSG00000030551
	Nrep	ENSMUSG00000042834
	Nrn1	ENSMUSG00000039114
	Nrp2	ENSMUSG00000025969
	Nts	ENSMUSG00000019890
	Ntsr2	ENSMUSG00000020591
	Nwd2	ENSMUSG00000090061
	Nxph3	ENSMUSG00000046719
	Opalin	ENSMUSG00000050121
	Opn3	ENSMUSG00000026525
	Orai2	ENSMUSG00000039747
	Paqr5	ENSMUSG00000032278
	Parm1	ENSMUSG00000034981
	Pcsk5	ENSMUSG00000024713
	Pde11a	ENSMUSG00000075270
	Pde7b	ENSMUSG00000019990
	Pdgfra	ENSMUSG00000029231
	Pdyn	ENSMUSG00000027400
	Pdzd2	ENSMUSG00000022197
	Pdzrn3	ENSMUSG00000035357
	Pecam1	ENSMUSG00000020717
	Penk	ENSMUSG00000045573
	Pglyrp1	ENSMUSG00000030413
	Pip5k1b	ENSMUSG00000024867
	Pkib	ENSMUSG00000019876
	Plch1	ENSMUSG00000036834
	Plcxd2	ENSMUSG00000087141
	Plcxd3	ENSMUSG00000049148
	Plekha2	ENSMUSG00000031557
	Pln	ENSMUSG00000038583
	Pou3f1	ENSMUSG00000090125
	Ppp1r1b	ENSMUSG00000061718
	Prdm8	ENSMUSG00000035456
	Prox1	ENSMUSG00000010175
	Prph	ENSMUSG00000023484
	Prr16	ENSMUSG00000073565
	Prss35	ENSMUSG00000033491
	Pthlh	ENSMUSG00000048776
	Pvalb	ENSMUSG00000005716
	Rab3b	ENSMUSG00000003411
	Rasgrf2	ENSMUSG00000021708
	Rasl10a	ENSMUSG00000034209
	Rbp4	ENSMUSG00000024990
	Rfx4	ENSMUSG00000020037
	Rims3	ENSMUSG00000032890
	Rmst	ENSMUSG00000112117
	Rnf152	ENSMUSG00000047496
	Ror1	ENSMUSG00000035305
	Rorb	ENSMUSG00000036192
	Rprm	ENSMUSG00000075334
	Rspo1	ENSMUSG00000028871
	Rspo2	ENSMUSG00000051920
	Rxfp1	ENSMUSG00000034009
	Satb2	ENSMUSG00000038331
	Sdk2	ENSMUSG00000041592
	Sema3a	ENSMUSG00000028883
	Sema3d	ENSMUSG00000040254
	Sema3e	ENSMUSG00000063531
	Sema5b	ENSMUSG00000052133
	Sema6a	ENSMUSG00000019647
	Shisa6	ENSMUSG00000053930
	Siglech	ENSMUSG00000051504
	Sipa1l3	ENSMUSG00000030583
	Sla	ENSMUSG00000022372
	Slc13a4	ENSMUSG00000029843
	Slc17a6	ENSMUSG00000030500
	Slc17a7	ENSMUSG00000070570
	Slc39a12	ENSMUSG00000036949
	Slc44a5	ENSMUSG00000028360
	Slc6a3	ENSMUSG00000021609
	Slfn5	ENSMUSG00000054404
	Slit2	ENSMUSG00000031558
	Sncg	ENSMUSG00000023064
	Sntb1	ENSMUSG00000060429
	Sorcs3	ENSMUSG00000063434
	Sox10	ENSMUSG00000033006
	Sox11	ENSMUSG00000063632
	Sox17	ENSMUSG00000025902
	Spag16	ENSMUSG00000053153
	Spi1	ENSMUSG00000002111
	Spp1	ENSMUSG00000029304
	Sst	ENSMUSG00000004366
	Stard5	ENSMUSG00000046027
	Strip2	ENSMUSG00000039629
	Syndig1	ENSMUSG00000074736
	Syt17	ENSMUSG00000058420
	Syt2	ENSMUSG00000026452
	Syt6	ENSMUSG00000027849
	Tacr1	ENSMUSG00000030043
	Tanc1	ENSMUSG00000035168
	Th	ENSMUSG00000000214
	Thsd7a	ENSMUSG00000032625
	Tle4	ENSMUSG00000024642
	Tmem132d	ENSMUSG00000034310
	Tmem163	ENSMUSG00000026347
	Tmem255a	ENSMUSG00000036502
	Tox	ENSMUSG00000041272
	Trbc2	ENSMUSG00000076498
	Trem2	ENSMUSG00000023992
	Trp73	ENSMUSG00000029026
	Trpc4	ENSMUSG00000027748
	Unc13c	ENSMUSG00000062151
	Vat1l	ENSMUSG00000046844
	Vip	ENSMUSG00000019772
	Vwc2l	ENSMUSG00000045648
	Wfs1	ENSMUSG00000039474
	Zfp366	ENSMUSG00000050919
	Zfp536	ENSMUSG00000043456
	Zfpm2	ENSMUSG00000022306
