## Supplementary material for "Single-cell multiomic approaches define a gradual, spatially-regulated epigenetic and transcriptional transition from embryonic to adult neural stem cells": Table S5

### Sheet: Table S5
	Table S5. Genes differentially detected between dorsolateral and dorsomedial RP/NSCs at E18.
	(Related to Figures 5 and S5.) Shown are Xenium probes differentially detected in a comparison between dorsolateral and dorsomedial RP/NSCs, as defined in the E18 subset shown in Figure 5I. Probes were considered to be significantly enriched if the gene had a Bonferroni-adjusted p-value of less than 0.05 (p adj < 0.05) and the gene was expressed in at least 5% of precursors in either group (% dor…
	Enriched in dorsolateral RP/NSCs							Enriched in dorsomedial RP/NSCs
		avg. log2FC	avg. fold-change	% dorsolateral	% dorsomedial	p adj			avg. log2FC	avg. fold-change	% dorsolateral	% dorsomedial	p adj		Thresholds:
	Fn1	2.28646	4.87856	0.287	0.076	2.9893e-51		Spag16	-2.36356	5.14639	0.025	0.129	5.33335e-56		p adj < 0.05
	Veph1	1.29389	2.45188	0.531	0.288	6.12964e-61		Cdh13	-2.36352	5.14623	0.034	0.175	1.98664e-75		% dorsolateral OR % dorsomedial > 0.05
	Lama1	1.24509	2.37034	0.099	0.043	3.15155e-07		Tmem255a	-2.10632	4.30592	0.022	0.089	1.83567e-29
	Neurod6	1.22385	2.3357	0.496	0.281	1.46861e-44		Chodl	-2.07404	4.21065	0.014	0.063	1.0487e-21		Dorsomedial RP/NSC-enriched gene of note
	Bmp7	1.21174	2.31617	0.309	0.157	2.37249e-25		Gfap	-2.03623	4.10173	0.056	0.226	2.71665e-78		Dorsolateral RP/NSC-enriched gene of note
	Trpc4	1.11567	2.16695	0.061	0.029	0.00346257		Slit2	-1.98931	3.97046	0.231	0.726	1.51004e-265
	Satb2	0.826836	1.77379	0.144	0.092	0.000356393		Sema3d	-1.96428	3.90218	0.032	0.128	3.44714e-42
	Sema3a	0.810601	1.75394	0.346	0.228	9.0587e-15		Rmst	-1.91598	3.7737	0.092	0.331	8.77387e-105
	Cntnap4	0.802227	1.74379	0.186	0.116	1.662e-06		Foxj1	-1.90352	3.74126	0.166	0.52	3.23034e-158
	Rnf152	0.767633	1.70247	0.096	0.059	0.0183187		Crh	-1.79122	3.46108	0.033	0.122	1.79277e-36
	Cdh6	0.742555	1.67314	0.372	0.264	6.39035e-13		Adamts2	-1.72029	3.29502	0.049	0.172	7.9104e-48
	Kcnh5	0.734732	1.66409	0.267	0.181	2.58413e-08		Ccn2	-1.55635	2.94108	0.256	0.627	9.04928e-142
	Cdh20	0.733173	1.66229	0.271	0.187	3.76744e-08		Prex2	-1.55084	2.92987	0.028	0.086	1.51786e-18
	Cd24a	0.595325	1.51081	0.518	0.402	5.91097e-14		Vnn1	-1.51861	2.86514	0.037	0.107	1.7873e-21
	Aldoc	0.594644	1.5101	0.889	0.834	1.58164e-46		Cobll1	-1.50278	2.83389	0.053	0.156	5.26236e-33
	Acsbg1	0.418345	1.33639	0.643	0.602	6.79847e-09		Fign	-1.45245	2.73672	0.051	0.143	4.39524e-28
	Eomes	0.410641	1.32928	0.712	0.674	2.3014e-08		Clmn	-1.41064	2.65855	0.054	0.147	3.87539e-27
	Myo16	0.40341	1.32263	0.441	0.4	0.00838636		Olig2	-1.37544	2.59447	0.235	0.589	5.70556e-130
	Nrarp	0.345466	1.27056	0.758	0.754	6.33542e-10		Pcsk5	-1.35981	2.56652	0.027	0.069	2.10672e-10
	Mki67	0.319921	1.24826	0.767	0.766	2.09661e-05		Lgals3	-1.30994	2.47932	0.029	0.076	1.13208e-11
	Sox11	0.267834	1.204	0.964	0.968	3.03057e-11		Dpyd	-1.30108	2.46413	0.1	0.246	4.31394e-40
	Gli3	0.243809	1.18411	0.815	0.822	2.54343e-06		Vat1l	-1.21542	2.32209	0.229	0.528	9.23045e-92
	Meis2	0.229921	1.17277	0.999	1	1.17764e-40		Ndst3	-1.04452	2.06268	0.031	0.068	7.71411e-07
	Nes	0.225351	1.16906	0.944	0.953	2.44674e-11		Prox1	-0.99604	1.99452	0.059	0.128	2.32848e-14
								Adamtsl1	-0.985597	1.98013	0.029	0.055	0.00275595
								Sp8	-0.983761	1.97761	0.095	0.191	5.8802e-19
								Egfr	-0.917648	1.88903	0.204	0.373	3.27524e-34
								Mdfi	-0.895621	1.86041	0.043	0.082	5.22209e-06
								Orai2	-0.865225	1.82162	0.027	0.05	0.0122671
								Slc38a1	-0.825852	1.77258	0.671	0.918	1.86405e-107
								Clu	-0.77082	1.70624	0.624	0.872	2.2193e-79
								Bcl11b	-0.752643	1.68488	0.074	0.136	3.12715e-09
								Mbp	-0.732954	1.66204	0.059	0.1	8.53043e-05
								Foxp2	-0.686613	1.6095	0.395	0.611	1.5791e-41
								Fezf2	-0.680327	1.6025	0.368	0.563	1.56728e-34
								Necab2	-0.673048	1.59444	0.058	0.093	0.0021575
								Stard5	-0.66055	1.58069	0.071	0.116	5.6867e-05
								Tle4	-0.659893	1.57997	0.374	0.582	1.04757e-35
								Nrn1	-0.648222	1.56724	0.261	0.424	7.82949e-26
								Ascl1	-0.627875	1.54529	0.572	0.792	5.98685e-51
								Olig1	-0.627399	1.54478	0.108	0.169	2.13999e-06
								Plch1	-0.614236	1.53075	0.514	0.746	4.92248e-46
								Gsta4	-0.610925	1.52724	0.426	0.64	1.52767e-36
								Dkk3	-0.571465	1.48603	0.536	0.731	7.42865e-37
								Pdzrn3	-0.557668	1.47189	0.674	0.862	1.04504e-46
								Tspan18	-0.541173	1.45515	0.535	0.73	1.1058e-34
								Rfx4	-0.525728	1.43966	0.437	0.63	3.99233e-28
								Emx1	-0.518086	1.43205	0.246	0.362	4.86236e-13
								Gadd45a	-0.476542	1.3914	0.079	0.118	0.00668942
								Aqp4	-0.40114	1.32055	0.096	0.138	0.00949694
								Tmem119	-0.395774	1.31565	0.101	0.142	0.0205084
								Il6st	-0.386002	1.30677	0.332	0.451	6.221e-11
								Gng12	-0.379311	1.30072	0.438	0.558	1.71524e-11
								Sipa1l3	-0.377251	1.29886	0.154	0.213	0.000462057
								Nfkb1	-0.371453	1.29365	0.178	0.239	0.000814988
								Igf1r	-0.359338	1.28284	0.664	0.819	5.8243e-23
								Mdga1	-0.329163	1.25628	0.435	0.555	4.44645e-10
								Ttyh1	-0.323469	1.25134	0.949	0.991	1.08626e-33
								Nfix	-0.290435	1.22301	0.998	1	2.55048e-60
								Sema6a	-0.286384	1.21958	0.491	0.623	1.10892e-10
								Zfp536	-0.275621	1.21052	0.53	0.648	3.60171e-09
								Fhod3	-0.270034	1.20584	0.361	0.45	3.40509e-05
								Tfap2c	-0.264843	1.20151	0.749	0.87	8.76507e-14
								Arhgap12	-0.256359	1.19446	0.438	0.545	2.59233e-06
								Tmem163	-0.25106	1.19008	0.163	0.213	0.0363542
								Neto2	-0.241336	1.18209	0.298	0.371	0.00242596
								Prph	-0.2408	1.18165	0.716	0.833	8.34812e-12
								Nrep	-0.204749	1.15249	0.786	0.879	2.29052e-09
								Epha4	-0.126682	1.09178	0.974	0.997	2.78286e-07
